# SARS-CoV-2 Whole Genome Amplification and Sequencing for Effective Population-Based Surveillance and Control of Viral Transmission

**DOI:** 10.1101/2020.06.06.138339

**Authors:** Divinlal Harilal, Sathishkumar Ramaswamy, Tom Loney, Hanan Al Suwaidi, Hamda Khansaheb, Abdulmajeed Alkhaja, Rupa Varghese, Zulfa Deesi, Norbert Nowotny, Alawi Alsheikh-Ali, Ahmad Abou Tayoun

**Affiliations:** Al Jalila Genomics Center, Al Jalila Children’s Hospital, Dubai, United Arab Emirates; College of Medicine, Mohammed Bin Rashid University of Medicine and Health Sciences, Dubai, United Arab Emirates; Medical Education & Research Department, Dubai Health Authority, Dubai, United Arab Emirates; Microbiology and Infection Control Unit, Pathology and Genetics Department, Latifa Women and Children Hospital, Dubai Health Authority, Dubai, United Arab Emirates; Institute of Virology, University of Veterinary Medicine Vienna, Vienna, Austria

## Abstract

**Background:** With the gradual reopening of economies and resumption of social life, robust surveillance mechanisms should be implemented to control the ongoing COVID-19 pandemic. Unlike RT-qPCR, SARS-<u>C</u>oV-2 <u>W</u>hole <u>G</u>enome <u>S</u>equencing (cWGS) has the added advantage of identifying cryptic origins of the virus, and the extent of community-based transmissions versus new viral introductions, which can in turn influence public health policy decisions. However, practical and cost considerations of cWGS should be addressed before it can be widely implemented.

**Methods:** We performed shotgun transcriptome sequencing using RNA extracted from nasopharyngeal swabs of patients with COVID-19, and compared it to targeted SARS-CoV-2 full genome amplification and sequencing with respect to virus detection, scalability, and cost-effectiveness. To track virus origin, we used open-source multiple sequence alignment and phylogenetic tools to compare the assembled SARS-CoV-2 genomes to publicly available sequences.

**Results:** We show a significant improvement in whole genome sequencing data quality and viral detection using amplicon-based target enrichment of SARS-CoV-2. With enrichment, more than 99% of the sequencing reads mapped to the viral genome compared to an average of 0.63% without enrichment. Consequently, a dramatic increase in genome coverage was obtained using significantly less sequencing data, enabling higher scalability and significant cost reductions. We also demonstrate how SARS-CoV-2 genome sequences can be used to determine their possible origin through phylogenetic analysis including other viral strains.

**Conclusions:** SARS-CoV-2 whole genome sequencing is a practical, cost-effective, and powerful approach for population-based surveillance and control of viral transmission in the next phase of the COVID-19 pandemic.

---

The COVID-19 pandemic continues to inflict devastating human life losses (1), and has enforced significant social changes and global economic shut downs (2). With the accumulating financial burdens and unemployment rates, several governments are sketching out plans for slowly re-opening the economy and reviving social life and economic activity. However, robust population-based surveillance systems are essential to track viral transmission during the re-opening process.

While RT-qPCR targeting SARS-CoV-2 can be effective in identifying infected individuals for isolation and contact tracing, it is not useful in determining which viral strains are circulating in the community: autochthonous versus imported ones, and – if imported – it is important to know the origin of the strains, which in turn influences public health policy decisions. In addition, it is vital to identify super-spreader events as they can be influenced by the virus strain (3). SARS-CoV-2 whole genome sequencing (cWGS), on the other hand, can detect the virus and can delineate its origins through phylogenetic analysis (4, 5) in combination with other local and international viral strains, especially given the accumulation of thousands of viral sequences from countries all over the world (www.nextstrain.org) (**Figure 1**). However, practical considerations, such as cost, scalability, and data storage, should first be investigated to assess the feasibility of implementing cWGS as a population-based surveillance tool. Here we show that cWGS is cost-effective and is highly scalable when using a target enrichment sequencing method, and we also demonstrate its utility in tracking the origin of SARS-CoV-2 transmission.

**Figure 1.**

SARS-CoV-2 whole genome sequencing-based surveillance. A schematic illustrating how SARS-CoV-2 whole genome sequencing (cWGS) can be used as a surveillance tool to uncover community-based versus international/travel-related introductions. Mutations are represented by coloured dots or circles on SARS-CoV-2 genomes (black bars) within each patient with COVID-19. A population of viral genomes in a community can be used as a reference set (circled blue) for future analysis when new cases (circled orange) emerge. Two scenarios are represented for the new case: the first represents community transmission while the second represents external introduction. The strain representing community transmission has two mutations, one of which (blue) has been identified in a strain from a previous patient in this community, while the second is a new mutation (brick red), arising as part of the virus evolution. The strain with a single novel mutation (green) not seen previously in this population represents a new introduction.
