## Supplemental Table 2 for "SARS-CoV-2 Whole Genome Amplification and Sequencing for Effective Population-Based Surveillance and Control of Viral Transmission"

### Sheet: Sheet1
	Suplemental Table 2. Comparison of sequencing statistics between target enrichemnt and shotgun transcriptome for two COVID-19 patients
		UAE/P1/2020		L5630#		L0287		L1189		L4711		L5857		L6841		L9119
		Target Enrichment	Shotgun Transcriptome	Target Enrichment	Shotgun Transcriptome	Target Enrichment	Shotgun Transcriptome	Target Enrichment	Shotgun Transcriptome	Target Enrichment	Shotgun Transcriptome	Target Enrichment	Shotgun Transcriptome	Target Enrichment	Shotgun Transcriptome	Target Enrichment	Shotgun Transcriptome
	Total Reads	298069	27542314	7027150	30462036	81919	35991646	72315	37968228	87883	32762088	82159	25757828	100151	33051790	62661	35719244
	Data Size (Gb)	0.06	4.1	1.05	4.57	0.012	5.4	0.01	5.69	0.013	4.91	0.012	3.86	0.015	4.95	0.009	5.35
	Reads Aligned*	292750	126756	6731841	70058	81501	129076	72036	72599	87591	140388	81728	162345	99343	264298	62371	97709
	% of Reads Aligned*	98.21	0.46	95.8	0.23	99.48	0.3586	99.61	0.1912	99.66	0.4285	99.47	0.6303	99.19	0.7996	99.5	0.2735
	Mean Target Coverage*	1464	227	25339.9	4.161	272.98	30.0718	232.01	7.85374	291.46	13.6334	274.08	49.4382	320.24	12.8538	221.79	19.0962
	% >5X*	100	100	100	97.1	100	96.1873	100	62.845	100	83.3339	100	99.7344	97.2	88.521	100	96.7656
	% >10X*	100	100	100	26.14	100	90.5554	100	33.0475	100	64.5854	100	98.9073	97.1824	68.331	100	85.5726
	% >20X*	100	100	100	2.3	100	64.646	100	2.3939	100	21.9689	100	91.5675	97.1791	16.085	100	41.9474
	% >30X*	100	99.95	100	0	100	41.16	100	0.006	99.4856	4.82	100	76.38	97.1791	0.53	99.8857	12.93
	% >40X*	100	99.8	100	0	99.94	23.46	99.81	0	99.01	1.13	99.93	59.16	97.17	0	99.3847	3.5
	% >50X*	100	99.63	100	0	99.4822	14.0071	99.2334	0	97.9053	0.0941	98.8131	40.8917	97.1589	0	98.8467	1.3415
	% >100X*	100	77.54	100	0	91.6683	1.4491	87.3344	0	92.4585	0	88.9584	5.2148	89.6107	0	91.1338	0
	*Statistics with respect to the SARS-CoV-2 genome
	#This sample was excldued from the target enricments statistics in Table 2 since significnatly more sequencing data was used for this sample.
